# Retracing the horizontal transfer of a novel innate immune factor in *Drosophila*

**DOI:** 10.1101/2024.05.29.596511

**Authors:** Rebecca L. Tarnopol, Josephine Tamsil, Gyöngyi Cinege, Ji Heon Ha, Kirsten I. Verster, Edit Ábrahám, Lilla B. Magyar, Bernard Y. Kim, Susan L. Bernstein, Zoltán Lipinszki, István Andó, Noah K. Whiteman

## Abstract

Immune systems are among the most dynamically evolving traits across the tree of life, and long-lived macroparasites play an outsized role in shaping animal immunity. Even without adaptive immunity, insects have evolved potent innate immune strategies to neutralize such enemies, including nematodes and parasitoid wasps. One such strategy relies on endosymbioses between insects and toxin-expressing bacteria. Here, we use genome editing in *Drosophila melanogaster* to retrace the evolution of two of such toxins — *cytolethal distending toxin B* (*cdtB*) and *apoptosis inducing protein of 56kDa* (*aip56*) — that were horizontally transferred from bacteriophages to insects. We found that a *cdtB::aip56* fusion gene (*fusionB*), which is conserved in *Drosophila ananassae* subgroup species, dramatically promoted fly survival and suppressed wasp development when expressed in *D. melanogaster* immune tissues. FusionB, a functional nuclease, was secreted into the host hemolymph where it targeted the parasitoid embryo’s serosal tissue and is to our knowledge the first humoral anti-parasitoid toxin in *Drosophila*. When expressed ubiquitously, *fusionB* slowed development in late stage fly larvae and eventually killed flies, pointing to the salience of regulatory constraint in preventing autoimmunity. Our findings demonstrate how horizontal gene transfer, in the right regulatory context, can instantly provide new and potent innate immune modules in animals.
