## Supplemental File 2 (Tables S4-6) for "Retracing the horizontal transfer of a novel innate immune factor in *Drosophila*"

### Sheet: Table S4 — Genome accessions an
Species	NCBI source	Genome accession	Contig	Contig accession	cdtB (5’, 3’)	fusionA (5’ -> 3’)	fusionB (5’ -> 3’)	Notes
D. ananassae	RefSeq	ASM1763931v2	Chromosome 2L	NC_057927.1	(25,026,319 -> 25,024,499)	(25,024,300 -> 25,021,121)	(25,018,758 -> 25,015,235)
D. anomalata	GenBank	GCA_035046425.1	597	JAWNNY010000597.1	(1,194,025 -> 1,192,757)	(1,192,176 -> 1,189,133)	(1,187,922 -> 1,185,599)
D. atripex	GenBank	GCA_035045925.1	69	JAWNOP010000069.1	(9,024,270 -> 9,022,965)	NA	(9,022,580-> 9,020,465)
D. bipectinata	RefSeq	GCF_018153845.1	41	NW_025063921.1	(4,987,020 -> 4,988,119)	NA	(4,988,536 -> 4,990,969)
D. ercepeae	GenBank	GCA_018150545.1	195	JAECWL010000192.1	(28,663,293 -> 28,664,251)	NA	(28,944,736 -> 28,946,685)
D. ironensis	GenBank	GCA_021223825.1	72	JAJJHQ010011628.1	NA	NA	NA	No homologs detected.
D. m. malerkotliana	GenBank	GCA_018153235.1	8	JAECXV010000008.1	(25,062,368 -> 25,0612,04)	NA	(25,060,759 -> 25,,058,355)
D. merina	GenBank	GCA_035047645.1	2	JAWNPH010000002.1	(28,858,435 -> 28,859,402)	NA	(28,860,948 -> 28,863,145)
D. monieri	GenBank	GCA_035047585.1	27	JAWNPJ010000027.1	(1,226,085 -> 1,225,015)	NA	(1,224,710 -> 1,222,349)
D. pallidosa	GenBank (pending)	BioProject PRJNA1020440	1631	Not available	(125,345 -> 124,049)	(123,354 -> 122,244)	(120,545 -> 118,232)	Only encodes aip56 portion of fusionA.
D. pandora	GenBank	GCA_021223865.1	scaffold 408	JAJJHT010022333.1	(2,780,587 -> 2,781,824)	(2,782,417 -> 2,785,332)	(2,786,648 -> 2,788,968)	Scaffold level assembly.
D. parabipectinata	GenBank	GCA_018153455.1	179	JAECYA010000178.1	(24,716,145 -> 24,714,350)	NA	(24,713,908 -> 24,711,502)
D. p. pseudoananassae	GenBank	GCA_018153035.1	55	JAECXR010000055.1	(4,932,748 -> 4,931,701)	NA	(4,931,224 -> 4,928,802)
D. setifemur	GenBank	GCA_021224005.1	17	JAJJHY010008598.1	NA	NA	NA	No homologs detected.
D. vallismaia	GenBank	GCA_035047325.1	73	JAWNPU010000073.1	(8,834,458 -> 8,835,438)	NA	(8,837,096 -> 8,836,385)	No ORF for fusion locus. Coordinates indicate boundaries of TBLASTN hits.
D. varians	GenBank	GCA_018150405.1	15	JAECWK010000015.1	(7,928,487 -> 7,928,758)	NA	(7,929,979 -> 7,932,176)	Premature stop codon in cdtB at 5’ end of exon 2.
Table S4. Genome accessions and HGT coordinates in D. ananassae subgroup species.

### Sheet: Table S5 — Synthesized genes
Name	Type	Backbone	Source	Sequence (5' -> 3')
E. coli CdtB (E. coli optimized)	Gene block	NA	Azenta/Genewiz	ATGAAAAAATTATTATTCCTGTTAATGATTTTGCCGGGTATTTCTTTTGCAGATTTAAGCGATTTTAAAGTTGCAACCTGGAATTTGCAGGGTTCAAATGCACCGACAGAAAATAAATGGAACACACATGTCCGACAACTTGTTACGGGAAGTGGTGCTGTTGATATCCTGATGGTTCAGGAGGCAGGGGCAGTACCAGCTTCTGCAACGTTGACTGAGCGAGAATTTAGCACTCCCGGTATTCCGATGAATGAGTATATCTGGAATACCGGAACCAATAGTCGTCCACAGGAGTTGTTTATATATTTCTCACGTGTTGATGCATTCGCTAACAGAGTAAATCTTGCGATTGTTTCAAACAGAAGAGCTGATGAGGTGATTGTATTACCTCCTCCAACT…
E. coli CdtB (D. melanogaster optimized)	Gene block	NA	Twist Biosciences	ATGGATCTGTCGGATTTTAAGGTGGCAACGTGGAACCTCCAAGGTAGCAATGCGCCGACTGAGAATAAATGGAATACGCACGTGCGACAACTCGTAACTGGATCGGGTGCCGTTGATATTCTCATGGTACAAGAAGCCGGAGCGGTTCCTGCCAGCGCAACGCTCACTGAGCGCGAATTTTCGACGCCAGGCATTCCAATGAACGAGTACATCTGGAATACTGGCACTAATTCCCGACCACAGGAATTGTTTATATATTTTTCGAGGGTAGATGCCTTTGCTAATCGTGTAAATCTCGCCATAGTGTCGAATCGGCGCGCGGACGAGGTAATCGTGTTGCCGCCACCAACTGTAGTCAGTCGGCCTATTATCGGTATCCGCATCGGTAATGATGTATTC…
H. defensa CdtB (D. melanogaster optimized)	Gene block	NA	Twist Biosciences	ATGGACGTGAAGGATTTCATCTTTGGCACTTGGAACACGAATGGTGCTCGATGGAATGATGTTCGGAACTTGATGGTCAATGGTCAATTCGATGTGTTGGCCATTCAGGAGGCTGGCGCTCTCCCCACCAGTAGCCGCAACGAGGGTAGCGTAACTGAAAGCCATGACTACAATAGTATAGTAAACGAGGCGCAACGGCTCTGCTATATTGGCGAGATGAACCAGAACGATGTCTTGTTCGGTACGGTACGGGAATACAGCTGGCAGACTAGCCGTGGAGAGTCGTTTTACTTGTACTACTACGATCGCCGTGACCATTATGTTATGTCCAACGGTAACCAGTACCCACGAGTCAATACCGCTATTATCACCCGGCAACGGGCCGACAATATCTTTTTT…
D. ananassae Fusion A	Clonal gene	pENTR	Twist Biosciences	CGCTCGAACAATGAAAACAGTGCTTTTATTATTAATTTTTGTCCTACTGAATCAGAATTATGTTTTCAGTTTAGTAACGGACTATAATGTAACGATTTGGAATTCACAAGGATATCGACTACAGCAAGTTTTGGACTTTTTTTTGAGCAACCCGTCCTTGAATTTGGCTTTAGTTCAAGAAAGTGGAAATGTTGCTAGCGAAAACCCAGGCCAGCTCATCCATCAAAATTTAGAGTTCATCGTAGCTGATGCTGAAAATGCCTTTGAATGTTTCAATGCTGGTTATTTTGAAGTCCGCGAGTATGTTGATCAAGGAATGCGGTTGTATATATACTTTTTCCCAGCTACTCCTTACATTCGGCCAGACCTTGGATTGACGATTGTGAGCAGGCACCAGGC…
D. ananassae Fusion B	Clonal gene	pENTR	Twist Biosciences	CGCTCGAACAATGAAAACAGTGCTTTTATGGTTAATTTCTGTCCTACTAAATCAGAATTATGTTTCCAGTTTAGTTACGGACTATAATGTCATGATTTGGAATTCACAAGGATATCGGCTTCAGCAAGTTTTGGACTTTTTTTTGAGCAACCCGTCCTTGAATTTGGCTTTAGTTCAAGAAAGTGGAAATGTTGCTAGCGAAAACCCAGGCCAGCTCATCCATCAAAATTTAGAGTTCATCGTAGCTGATGCTGAAAATGAATTTGAATGTGTCAATGCTGGTTATTATGAAGTCCGCGAGTATGTTGATCAAGGAATGCGGTTGTATATATACTTTTTCCCAGCACCTTCAAACGTTCGGCAAGCACTTGGATTGACGATTGTGAGCAGGCACCAGGC…
D. biarmipes cdtB	Gene block	NA	Twist Biosciences	GAGCATCAAGATGAGAAGAATAATTTTGAGCCTAGCGTTTCTGACTCGTGTAATGAGTTTAGTTACCGACTACAGACTAACGACATGGAATTCTCGGGGATATAAATTACATCAAGTTTTCGATTCATTCGCTAGTAATTCATCGTTGAATATTTTCTTTGTACAAGAAAGTGGAAATTTGGCCGATAAACGTTTAATTTCAATACAACAAAATTTACCATTTTATTTGAATGATGGTAGTAATTCTTATCTATGCGGCGCTTCTGATTTTGTGAAAGTGTACCAATATCAAGATCAAAGGGTTAATTTATATATATATAACTTTTTCCCGCCTCCAAATGTTTTATCAACACTTAGTCTGACAATTGTAAGTCGAGTACCAGCCGATAGTATAATTTA…
APSE-7 aip56	Gene block	NA	Twist Biosciences	ATGTTTAACTTTATCCTGTTATCTGCATTGATGATTTCAACGATTGTTATCAATTTAGCAAATGCGTCACAGGACAACAATATGTGCTTAATTCCTAGTAAAAATGTAGTTTTCGATGGGGACTCTAACCCCTTAACACAGTATGAGTTAAAGAAATTGAACTTGATAATCGCTGAGAAGGTCTTTGAGAGAGCTAAGAATGGCGCGGGCTTCTCAACCCGGAATTACGCTAGTTGGAAAGACTGGTACAATGACAGCAAGTGGTCTTCAGGCATTTCTGGCATTTACGAGTACGGGATCAGATTGTCCGAATATTTTTACTTTTCACGTCCCTATGGCTTAGTTTTTAACGATGGTTCGTTTGCGGTTGGTATTATAGGTAACGATGTGACCTATGGG…
Table S5. Genes synthesized for this study.

### Sheet: Table S6 — Primers
Name	Sequence	Direction	Purpose
RLT059	AAGCAAAGTGAACACGTCGC	F	pUAST::attB insert validation
RLT060	CATTCCACCACTGCTCCCAT	R	pUAST::attB insert validation
RLT068	GCGCAGAACAATGAATAGAGTGC	F	D. ananassae cdtB cDNA isolation
RLT069	GACAACCTTATCCAACTACCCTCT	R	D. ananassae cdtB cDNA isolation
RLT117	tcgttaacagatctgcggGCGCAGAACAATGGATCTGTC	F	Gibson assembly for E. coli cdtB
RLT118	ggtaccctcgagccgcggGACAACCTTATCCAATCAACGCC	R	Gibson assembly for E. coli cdtB
RLT119	tcgttaacagatctgcggGCGCAGAACAATGGACGTG	F	Gibson assembly for H. defensa cdtB
RLT120	ggtaccctcgagccgcggGACAACCTTATCCAATTAATTAAATTTG	R	Gibson assembly for H. defensa cdtB
RLT064	tcgttaacagatctgcggGCGCAGAACAATGAATAGAGTGC	F	Gibson assembly for D. ananassae cdtB
RLT065	ggtaccctcgagccgcggGACAACCTTATCCAACTACCCTCT	R	Gibson assembly for D. ananassae cdtB
RLT121	tcgttaacagatctgcggCGCTCGAACAATGAAAACAGTG	F	Gibson assembly for fusionA
RLT122	ggtaccctcgagccgcggTTACATTTTCTTAATAGTGAATATTATTTTTATC	R	Gibson assembly for fusionA
RLT123	tcgttaacagatctgcggCGCTCGAACAATGAAAACAGTG	F	Gibson assembly for fusionB
RLT124	ggtaccctcgagccgcggTTACATTTTCTTAATCGTGAATATTATTC	R	Gibson assembly for fusionB
RLT101 (M13F)	GTAAAACGACGGCCAGT	F	pENTR/D-Topo insert validation for yeast strain generation
RLT102 (M13R)	AACAGCTATGACCATG	R	pENTR/D-Topo insert validation for yeast strain generation
RLT111 (Primer SK)	TCTAGAACTAGTGGATC	F	Destination vector insert validation for yeast strain generation
RLT112 (Primer KS)	CGAGGTCGACGGTATCG	R	Destination vector insert validation for yeast strain generation
JH005	caccATGGATTTAAGCGATTTTAAAGTTG	F	E. coli cdtB Gateway cloning
RLT098	CATAAACAATGCCCGCTTGC	R	E. coli cdtB Gateway cloning
RLT107	caccATGGACGTGAAGGATTTCATTTTTG	F	H. defensa cdtB Gateway cloning
RLT100	TTAGTTAAATTTAACCGGCTTG	R	H. defensa cdtB Gateway cloning
JH023	caccATGTTTAACTTTATCCTGTTATC	F	APSE-7 aip56 Gateway cloning
JH025	TTAGTTGATAAGGAATTTTGGG	R	APSE-7 aip56 Gateway cloning
JH001	caccATGAATAGAGTGCTTTCGTTATTAATTC	F	D. ananassae cdtB Gateway cloning
JH002	CTACCCTCTCGGGGCAG	R	D. ananassae cdtB Gateway cloning
RLT153	caccATGAAAACAGTGCTTTTATT	F	D. ananassae fusionA Gateway cloning (5' end, full length ORF)
JH013	caccATGTTAGTAACGGACTATAATGTAAC	F	D. ananassae fusionA Gateway cloning (5' end, no signal peptide)
JH014	TCATTAATAGTGAATATTATTTTTATCAATAAC	R	D. ananassae fusionA Gateway cloning (3' end of gene)
JH015	caccATGTCCAACTATATTACTTCAATTC	F	D. ananassae fusionA Gateway cloning (aip56 segment)
JH016	TCAGGAAAAATATACGGCATG	R	D. ananassae fusionA Gateway cloning (cdtB segment)
RLT154	CACCATGAAAACAGTGCTTTTATG	F	D. ananassae fusionB Gateway cloning (5' end, full length ORF)
JH017	caccATGGACTATAATGTCATGATTTGG	F	D. ananassae fusionB Gateway cloning (5' end, no signal peptide)
JH018	TCATTAATCGTGAATATTATTCTTATC	R	D. ananassae fusionB Gateway cloning (3' end of gene)
JH019	caccATGTCCAACTACATTACTTC	F	D. ananassae fusionB Gateway cloning (aip56 segment)
JH020	TCAGGAAAAATATACGGCATG	R	D. ananassae fusionB Gateway cloning (cdtB segment)
JH010	caccATGAGAAGAATAATTTTGAGCC	F	D. biarmipes cdtB Gateway cloning
JH012	TCAAAGAGAAAAATGTACAGCC	R	D. biarmipes cdtB Gateway cloning
JH007	caccATGGCGATCATTACCC	F	S. flava cdtB Gateway cloning
JH009	TTAGCCGTTCATCGGC	R	S. flava cdtB Gateway cloning
RLT181	GCGACAGGGATACTGTAC	F	D. atripex fusion genotyping
RLT182	CCCGTAGGCATCGTTTAC	R	D. atripex fusion genotyping
GW-FusB-Fw	ggggacaagtttgtacaaaaaagcaggctTAGAAAACCTGTATTTTCAGGGCTTAGTTACGGACTATAATGTAATAA	F	For BP reaction to pDONR221 (FusionB purification)
GW-FusB-Rev	ggggaccactttgtacaagaaagctgggtATTAATCGTGAATATTATTCTTATCA	R	For BP reaction to pDONR221 (FusionB purification)
Table S6. Primers used for this study. Lowercase letters indicate 5' overhangs added for cloning.
